# Characterization of microsatellite markers for the duckweed *Spirodela polyrhiza* and *Lemna minor* tested on samples from Europe or the United States of America

**DOI:** 10.1101/2023.02.15.528655

**Authors:** Jae E. Kerstetter, Andrea L. Reid, Joshua T. Armstrong, Taylor A. Zallek, Trapper T. Hobble, Martin M. Turcotte

## Abstract

Microsatellite primers are a valuable tool to use for both observational and experimental studies in numerous taxa. Here, we develop 18 and 16 microsatellite markers for the widespread duckweeds *Lemna minor* and *Spirodela polyrhiza*, respectively. All 18 *L. minor* primers and 12 of the 16 *S. polyrhiza* primers amplified polymorphic loci when tested on samples from Europe or Western Pennsylvania, USA.
