## Supplemental Table S1 for "Characterization of microsatellite markers for the duckweed *Spirodela polyrhiza* and *Lemna minor* tested on samples from Europe or the United States of America"

### Sheet: LM
Table S1: Lemna minor sample collection sites and allele lengths.
Species	Duckweed Sample	Location (Municipality, Country)	GPS coordinates (Decimal Degrees)	LmR.1.A	LmR.4.A	LmR.4.B	LmR.5C	LmR.8.B	LmR.8.C	LmR.10.A	LmR.10.C	LmR.12.B	LmR.14.A	LmR.14.B	LmR.14.C	LmR.15.A	LmR.15.B	LmR.15.C	LmR.26.B	LmR.31.A	LmR.31.B
Lemna minor	LM00005	Allegheny County, USA	40.318, -80.10591667	n/a	225/225	368/368	344/428	332/332	447/447	n/a	n/a	274/274	261/261	440/440	162/162	222/264	182/182	368/376	297/307	429/429	189/189
Lemna minor	LM00008	Allegheny County, USA	40.3177, -80.10616667	n/a	225/225	368/368	344/428	332/332	447/447	n/a	n/a	274/274	261/261	440/440	162/162	222/264	182/182	368/376	297/307	429/429	189/189
Lemna minor	LM00013	Mercer County, USA	41.24783333, -80.48428333	n/a	219/219	374/374	372/372	332/332	450/450	n/a	n/a	306/306	xx	437/437	178/178	222/222	182/182	372/372	283/303	405/405	219/222
Lemna minor	LM00027	Washington County, USA	40.25856667, -80.40021667	n/a	219/219	390/392	320/352	332/332	450/450	n/a	n/a	304/304	261/261	437/437	166/166	261/261	172/172	372/372	283/307	405/405	219/219
Lemna minor	LM00031	Allegheny County, USA	40.61974, -79.82857	n/a	225/225	368/368	348/436	332/332	447/447	n/a	n/a	274/274	261/261	440/440	162/162	222/264	182/182	368/374	297/307	432/432	192/192
Lemna minor	LM00038	Allegheny County, USA	40.61974, -79.82857	n/a	219/219	374/374	372/384	372/372	450/450	n/a	n/a	304/304	xx	440/440	166/166	261/261	172/172	374/374	283/301	405/405	219/219
Lemna minor	LM00039	Allegheny County, USA	40.61974, -79.82857	n/a	219/219	390/390	324/324	306/306	435/435	n/a	n/a	320/320	261/261	437/437	176/176	261/261	172/172	374/374	283/307	405/405	239/239
Lemna minor	LM00044	Allegheny County, USA	40.62206667, -79.82441667	n/a	225/225	368/368	348/436	332/332	447/447	n/a	n/a	276/276	261/261	440/440	162/162	222/264	182/182	368/374	297/307	432/432	192/192
Lemna minor	LM00056	Allegheny County, USA	40.62228, -79.82452	n/a	225/225	368/368	348/436	332/332	447/447	n/a	n/a	274/276	261/261	440/440	162/162	222/264	182/182	368/374	297/307	429/432	189/192
Lemna minor	LM00059	Allegheny County, USA	40.61786667, -79.82053333	n/a	219/219	374/374	348/436	372/372	450/450	n/a	n/a	304/304	261/261	440/440	166/166	261/261	172/172	374/374	283/301	405/405	219/219
Lemna minor	LM00064	Allegheny County, USA	40.61797, -79.82027	n/a	219/219	374/374	372/384	372/372	450/450	n/a	n/a	304/304	261/261	440/440	166/166	261/261	172/172	374/374	283/301	405/405	219/219
Lemna minor	LM00065	Allegheny County, USA	40.61797, -79.82027	n/a	225/225	368/368	372/384	332/332	447/447	n/a	n/a	274/274	261/261	440/440	162/162	222/264	182/182	368/374	297/307	432/432	192/192
Lemna minor	LM00077	Washington County, USA	40.17846667, -80.11511667	n/a	225/225	368/368	432/432	332/332	447/447	n/a	n/a	276/276	261/261	440/440	162/162	222/264	182/184	368/374	297/307	432/432	189/189
Lemna minor	LM00090	Westmoreland County, USA	40.37385, -79.37743333	n/a	219/219	374/374	372/384	376/376	450/450	n/a	n/a	304/304	261/261	440/440	166/166	261/261	172/172	374/374	283/301	405/405	219/219
Lemna minor	LM00092	Allegheny County, USA	40.48485, -80.16695	n/a	231/234	366/372	348/436	308/324	450/450	n/a	n/a	xx	261/261	430/430	168/172	222/270	172/180	376/376	325/327	xx	155/155
Lemna minor	LM00096	Washington County, USA	40.18341667, -80.03751667	n/a	231/231	374/374	372/384	364/364	450/450	n/a	n/a	306/306	xx	440/440	166/166	222/222	182/182	372/372	283/301	408/408	222/222
Lemna minor	LM00101	Washington County, USA	40.20413333, -80.02606667	n/a	231/231	366/366	xx	368/368	450/450	n/a	n/a	302/302	261/261	437/437	168/168	222/222	180/180	386/386	305/329	405/405	222/222
Lemna minor	LM00105	Butler County, USA	40.94141667, -80.09093333	n/a	219/219	374/374	320/360	372/372	450/450	n/a	n/a	304/304	xx	440/440	166/166	261/261	172/172	374/374	283/301	405/405	219/219
Lemna minor	LM00110	Butler County, USA	40.97156667, -80.0186	n/a	219/219	390/390	xx	332/332	450/450	n/a	n/a	304/304	261/261	437/437	178/178	222/222	172/172	372/372	283/301	405/405	222/222
Lemna minor	LM00121	Westmoreland County, USA	40.5764, -79.61638333	n/a	219/219	374/374	372/372	372/372	450/450	n/a	n/a	304/304	261/261	440/440	166/166	261/261	172/172	374/374	283/301	405/405	219/219
Lemna minor	LM00139	Crawford County, USA	41.67505, -80.51276667	n/a	219/219	374/374	324/324	328/328	450/450	n/a	n/a	306/306	261/261	437/437	166/166	222/222	182/182	372/372	283/303	405/405	219/219
Lemna minor	LM00142	Allegheny County, USA	40.39338333, -80.13676667	n/a	225/225	368/368	372/384	332/332	447/447	n/a	n/a	276/276	261/261	440/440	162/162	222/264	182/182	368/374	297/307	432/432	189/189
Lemna minor	LM00145	Washington County, USA	40.25846667, -80.11083333	n/a	225/225	368/368	380/380	332/332	447/447	n/a	n/a	276/278	261/261	440/440	162/162	222/264	182/182	368/374	297/307	429/432	189/189
Lemna minor	LM00191	Allegheny County, USA	40.43938333, -79.9428	n/a	225/225	368/368	432/432	332/332	447/447	n/a	n/a	276/276	261/261	440/440	162/162	222/264	182/182	368/374	297/307	432/432	192/192
Lemna minor	LM00195	Allegheny County, USA	40.4393, -79.94296667	n/a	231/231	366/366	436/436	320/320	447/447	n/a	n/a	300/304	270/270	440/440	170/170	222/222	186/186	376/376	315/315	402/402	198/198
Lemna minor	LM00201	Westmoreland County, USA	40.32278333, -79.47353333	n/a	222/222	374/374	372/384	372/372	450/450	n/a	n/a	304/304	261/261	440/440	166/166	261/261	172/172	374/374	283/301	405/405	219/219
Lemna minor	LM00214	Westmoreland County, USA	40.32133, -79.47456	n/a	225/225	368/368	428/440	332/332	447/447	n/a	n/a	276/276	261/261	440/440	162/162	222/264	182/182	368/374	297/307	xx	189/189
Lemna minor	LM00236	Allegheny County, USA	40.3838, -80.17563333	n/a	231/231	366/366	348/436	368/368	450/450	n/a	n/a	302/302	267/270	437/437	168/168	222/222	180/180	386/388	305/329	405/405	222/222
Lemna minor	R.7	Leuggern, Switzerland	47.58874, 8.23312	185/185*	n/a	n/a	344/348/436	n/a	n/a	226/226*	179/248*	n/a	n/a	n/a	n/a	225/267	188/188	370/376	n/a	n/a	n/a
Lemna minor	R.16	Leuggern, Switzerland	47.59626, 8.21654	185/185*	n/a	n/a	344/348/444	n/a	n/a	226/226*	179/248*	n/a	n/a	n/a	n/a	225/267	188/190	370/376	n/a	n/a	n/a
Lemna minor	R.17	Leuggern, Switzerland	47.59563, 8.22013	185/185*	n/a	n/a	332/340/436	n/a	n/a	222/222*	179/250*	n/a	n/a	n/a	n/a	225/270	182/190	374/374	n/a	n/a	n/a
Lemna minor	R.18	Leuggern, Switzerland	47.59563, 8.22013	185/185*	n/a	n/a	344/348/444	n/a	n/a	226/226*	179/248*	n/a	n/a	n/a	n/a	225/267	xx	370/376	n/a	n/a	n/a
Lemna minor	R.19	Leuggern, Switzerland	47.59563, 8.22013	185/185*	n/a	n/a	344/348/444	n/a	n/a	226/226*	179/248*	n/a	n/a	n/a	n/a	225/267	xx	370/376	n/a	n/a	n/a
Lemna minor	R.20	Leuggern, Switzerland	47.59358, 8.22224	185/185*	n/a	n/a	344/348/444	n/a	n/a	226/226*	179/248*	n/a	n/a	n/a	n/a	225/267	188/190	370/376	n/a	n/a	n/a
Lemna minor	R.21	Leuggern, Switzerland	47.59175, 8.22078	178/178*	n/a	n/a	324/328	n/a	n/a	xx	179/179*	n/a	n/a	n/a	n/a	225/225	178/192	368/388	n/a	n/a	n/a
Lemna minor	R.22	Leuggern, Switzerland	47.59175, 8.22078	178/178*	n/a	n/a	324/328	n/a	n/a	xx	179/179*	n/a	n/a	n/a	n/a	225/225	178/192	368/388	n/a	n/a	n/a
Lemna minor	R.23	Leuggern, Switzerland	47.59175, 8.22078	178/178*	n/a	n/a	324/328	n/a	n/a	xx	179/179*	n/a	n/a	n/a	n/a	225/225	178/192	368/388	n/a	n/a	n/a
Lemna minor	R.24	Leuggern, Switzerland	47.59175, 8.22078	178/178*	n/a	n/a	324/328	n/a	n/a	xx	179/179*	n/a	n/a	n/a	n/a	225/225	178/192	368/388	n/a	n/a	n/a
Lemna minor	R.25	Leuggern, Switzerland	47.59175, 8.22078	178/178*	n/a	n/a	324/328	n/a	n/a	xx	179/179*	n/a	n/a	n/a	n/a	225/225	xx	368/388	n/a	n/a	n/a
Lemna minor	R.26	Leuggern, Switzerland	47.59175, 8.22078	178/178*	n/a	n/a	340/340	n/a	n/a	xx	179/179*	n/a	n/a	n/a	n/a	252/258	xx	376/376	n/a	n/a	n/a
Lemna minor	R.27	Leuggern, Switzerland	47.59445, 8.21605	178/178*	n/a	n/a	324/328	n/a	n/a	xx	179/179*	n/a	n/a	n/a	n/a	225/225	178/192	368/388	n/a	n/a	n/a
Lemna minor	R.28	Leuggern, Switzerland	47.59574, 8.21521	178/178*	n/a	n/a	340/344	n/a	n/a	xx	179/179*	n/a	n/a	n/a	n/a	252/258	180/190	376/380	n/a	n/a	n/a
Lemna minor	R.29	Leuggern, Switzerland	47.59574, 8.21521	178/178*	n/a	n/a	340/344	n/a	n/a	xx	179/179*	n/a	n/a	n/a	n/a	252/258	180/190	376/380	n/a	n/a	n/a
Lemna minor	R.31	Zofingen, Switzerland	47.25134, 7.95415	xx	n/a	n/a	344/392	n/a	n/a	xx	179/179*	n/a	n/a	n/a	n/a	225/225	180/182	368/388	n/a	n/a	n/a
Lemna minor	R.43	Birmensdorf, Switzerland	47.35852, 8.42715	185/185*	n/a	n/a	332/340/432	n/a	n/a	222/222*	xx	n/a	n/a	n/a	n/a	225/225	180/190	374/376	n/a	n/a	n/a
Lemna minor	R.44	Birmensdorf, Switzerland	47.35749, 8.40994	178/178*	n/a	n/a	324/356	n/a	n/a	xx	179/179*	n/a	n/a	n/a	n/a	225/225	174/186	368/380	n/a	n/a	n/a
Lemna minor	R.54	Kleindöttingen, Switzerland	47.56357, 8.24934	178/178*	n/a	n/a	324/348	n/a	n/a	xx	179/179*	n/a	n/a	n/a	n/a	225/225	174/186	368/382	n/a	n/a	n/a
Lemna minor	R.55	Kleindöttingen, Switzerland	47.56451, 8.24932	178/178*	n/a	n/a	324/352	n/a	n/a	xx	179/179*	n/a	n/a	n/a	n/a	225/225	174/188	368/384	n/a	n/a	n/a
Lemna minor	R.56	Leuggern, Switzerland	47.59358, 8.22224	185/185*	n/a	n/a	344/348/444	n/a	n/a	226/226*	179/248*	n/a	n/a	n/a	n/a	225/267	188/190	370/376	n/a	n/a	n/a
Lemna minor	R.57	Kleindöttingen, Switzerland	47.56438, 8.24958	178/178*	n/a	n/a	324/352	n/a	n/a	xx	179/179*	n/a	n/a	n/a	n/a	225/225	174/188	368/384	n/a	n/a	n/a
Lemna minor	R.58	Kleindöttingen, Switzerland	47.56395, 8.24941	178/178*	n/a	n/a	324/352	n/a	n/a	222/222*	179/179*	n/a	n/a	n/a	n/a	225/225	174/190	368/384	n/a	n/a	n/a
Lemna minor	R.59	Klingnau, Switzerland	47.57315, 8.25113	185/185*	n/a	n/a	344/348/444	n/a	n/a	226/226*	179/248*	n/a	n/a	n/a	n/a	225/267	188/190	370/376	n/a	n/a	n/a
Lemna minor	R.60	Klingnau, Switzerland	47.57315, 8.25113	185/185*	n/a	n/a	344/348/444	n/a	n/a	226/226*	179/248*	n/a	n/a	n/a	n/a	225/267	188/190	370/376	n/a	n/a	n/a
Lemna minor	R.61	Brugg, Switzerland	47.49531, 8.23614	185/185*	n/a	n/a	332/340/436	n/a	n/a	222/222*	179/250*	n/a	n/a	n/a	n/a	225/270	182/190	374/374	n/a	n/a	n/a
Lemna minor	R.62	Brugg, Switzerland	47.49001, 8.23456	185/185*	n/a	n/a	332/340/432	n/a	n/a	222/222*	179/250*	n/a	n/a	n/a	n/a	225/270	182/190	374/376	n/a	n/a	n/a
Lemna minor	R.63	Brugg, Switzerland	47.49066, 8.23255	178/178*	n/a	n/a	324/352	n/a	n/a	xx	179/179*	n/a	n/a	n/a	n/a	225/225	174/188	368/384	n/a	n/a	n/a
Lemna minor	R.68	Kölliken, Switzerland	47.34507, 8.00825	178/178*	n/a	n/a	xx	n/a	n/a	xx	179/179*	n/a	n/a	n/a	n/a	225/225	180/180	368/386	n/a	n/a	n/a
Lemna minor	R.69	Kölliken, Switzerland	47.34412, 8.01113	178/178*	n/a	n/a	344/392	n/a	n/a	xx	179/179*	n/a	n/a	n/a	n/a	225/225	180/180	368/386	n/a	n/a	n/a
Lemna minor	R.70	Lenzburg, Switzerland	47.37691, 8.17366	185/185*	n/a	n/a	332/340/436	n/a	n/a	222/222*	179/250*	n/a	n/a	n/a	n/a	225/270	180/192	374/376	n/a	n/a	n/a
Lemna minor	R.71	Vordemwald, Switzerland	47.28241, 7.89745	178/178*	n/a	n/a	344/392/396	n/a	n/a	222/222*	179/179*	n/a	n/a	n/a	n/a	225/225	180/180	368/388	n/a	n/a	n/a
Lemna minor	R.72	Schafisheim, Switzerland	47.36611, 8.12966	185/185*	n/a	n/a	340/432	n/a	n/a	222/222*	179/250*	n/a	n/a	n/a	n/a	225/270	180/190	374/376	n/a	n/a	n/a
Lemna minor	R.73	Zofingen, Switzerland	47.28336, 7.94256	178/178*	n/a	n/a	320/328	n/a	n/a	xx	179/179*	n/a	n/a	n/a	n/a	225/270	170/180	382/382	n/a	n/a	n/a
Lemna minor	R.75	Kleindöttingen, Switzerland	47.56357, 8.24934	xx	n/a	n/a	324/352	n/a	n/a	xx	179/179*	n/a	n/a	n/a	n/a	225/225	174/188	368/384	n/a	n/a	n/a
Lemna minor	R.76	Kleindöttingen, Switzerland	47.56451, 8.24932	xx	n/a	n/a	324/352	n/a	n/a	xx	179/179*	n/a	n/a	n/a	n/a	225/225	174/188	368/384	n/a	n/a	n/a
Lemna minor	R.77	Kleindöttingen, Switzerland	47.56438, 8.24958	xx	n/a	n/a	324/348	n/a	n/a	xx	179/179*	n/a	n/a	n/a	n/a	225/225	174/186	368/382	n/a	n/a	n/a
Lemna minor	R.78	Kleindöttingen, Switzerland	47.56395, 8.24941	xx	n/a	n/a	324/352	n/a	n/a	xx	179/179*	n/a	n/a	n/a	n/a	225/225	174/188	368/384	n/a	n/a	n/a
Lemna minor	R.34	Bern, Switzerland	46.95276, 7.44495	178/178*	n/a	n/a	340/340	n/a	n/a	xx	179/179*	n/a	n/a	n/a	n/a	252/258	180/186/190	376/382	n/a	n/a	n/a
Lemna minor	R.88	Karlsruhe, Germany	unknown	178/178*	n/a	n/a	336/392	n/a	n/a	xx	179/179*	n/a	n/a	n/a	n/a	222/225	172/186	368/390	n/a	n/a	n/a
Lemna minor	R.79	Delfgauw, Netherlands	51.978792, 4.403619	178/178*	n/a	n/a	364/368	n/a	n/a	xx	179/179*	n/a	n/a	n/a	n/a	279/279	186/186	376/378	n/a	n/a	n/a
Lemna minor	R.74	Lugano, Switzerland	45.94813, 8.90425	178/178*	n/a	n/a	328/340	n/a	n/a	xx	179/179*	n/a	n/a	n/a	n/a	225/270	182/186	384/396	n/a	n/a	n/a
Lemna minor	R.53	Urdorf, Switzerland	47.36699, 8.43995	178/178*	n/a	n/a	324/328	n/a	n/a	xx	179/179*	n/a	n/a	n/a	n/a	225/276	178/180	368/390	n/a	n/a	n/a
Lemna minor	R.64	Walchwil, Switzerland	47.11365, 8.53523	178/178*	n/a	n/a	368/376	n/a	n/a	228/228*	179/179*	n/a	n/a	n/a	n/a	225/225	178/180	370/370	n/a	n/a	n/a
Lemna minor	R.65	Zug, Switzerland	47.17732, 8.49298	185/185*	n/a	n/a	328/364/424	n/a	n/a	228/228*	179/248*	n/a	n/a	n/a	n/a	225/273	178/180	382/400	n/a	n/a	n/a
Lemna minor	R.66	Zug, Switzerland	47.17732, 8.49298	178/178*	n/a	n/a	332/332	n/a	n/a	xx	179/179*	n/a	n/a	n/a	n/a	225/264	180/198	368/376	n/a	n/a	n/a
Lemna minor	R.6	Pfäffikon, Switzerland	47.37072, 8.79213	185/185*	n/a	n/a	332/340/432	n/a	n/a	222/222*	179/250*	n/a	n/a	n/a	n/a	225/273	180/192	374/376	n/a	n/a	n/a
Lemna minor	R.8	Zurich, Switzerland	unknown	178/178*	n/a	n/a	324/344	n/a	n/a	xx	179/179*	n/a	n/a	n/a	n/a	225/225	174/190	368/382	n/a	n/a	n/a
Lemna minor	R.9	Birmensdorf, Switzerland	47.35852, 8.42715	185/185*	n/a	n/a	xx	n/a	n/a	228/228*	179/254*	n/a	n/a	n/a	n/a	225/273	178/180	388/390	n/a	n/a	n/a
Lemna minor	R.10	Birmensdorf, Switzerland	47.35749, 8.40994	178/178*	n/a	n/a	324/356	n/a	n/a	xx	179/179*	n/a	n/a	n/a	n/a	225/225	174/186	368/380	n/a	n/a	n/a
Lemna minor	R.11	Birmensdorf, Switzerland	47.35749, 8.40994	178/178*	n/a	n/a	xx	n/a	n/a	xx	179/179*	n/a	n/a	n/a	n/a	225/225	174/186	368/380	n/a	n/a	n/a
Lemna minor	R.12	Urdorf, Switzerland	unknown	178/178*	n/a	n/a	332/332	n/a	n/a	xx	179/179*	n/a	n/a	n/a	n/a	225/264	180/198	368/376	n/a	n/a	n/a
Lemna minor	R.13	Zurich, Switzerland	47.39852, 8.54474	185/185*	n/a	n/a	332/340/432	n/a	n/a	222/222*	179/250*	n/a	n/a	n/a	n/a	225/273	180/192	374/376	n/a	n/a	n/a
Lemna minor	R.14	Zurich, Switzerland	47.39852, 8.54474	185/185*	n/a	n/a	332/340/432	n/a	n/a	222/222*	179/250*	n/a	n/a	n/a	n/a	225/273	180/192	374/376	n/a	n/a	n/a
Lemna minor	R.15	Oberglatt, Switzerland	47.46861, 8.53206	178/178*	n/a	n/a	328/376	n/a	n/a	226/226*	179/179*	n/a	n/a	n/a	n/a	225/255	188/190	368/380	n/a	n/a	n/a
Lemna minor	R.32	Neerach, Switzerland	47.49865, 8.48952	178/178*	n/a	n/a	328/372	n/a	n/a	xx	179/179*	n/a	n/a	n/a	n/a	225/255	182/188	368/380	n/a	n/a	n/a
Lemna minor	R.33	Strubikon, Switzerland	47.48083, 8.66961	178/178*	n/a	n/a	332/340/432	n/a	n/a	222/222*	179/250*	n/a	n/a	n/a	n/a	225/270	180/190	374/376	n/a	n/a	n/a
Lemna minor	R.35	Pfäffikon, Switzerland	47.37072, 8.79213	185/185*	n/a	n/a	332/340/432	n/a	n/a	222/222*	179/250*	n/a	n/a	n/a	n/a	225/273	180/192	374/376	n/a	n/a	n/a
Lemna minor	R.36	Urdorf, Switzerland	47.36699, 8.43995	178/178*	n/a	n/a	324/328	n/a	n/a	xx	179/179*	n/a	n/a	n/a	n/a	225/276	178/180	368/390	n/a	n/a	n/a
Lemna minor	R.37	Urdorf, Switzerland	47.36699, 8.43995	178/178*	n/a	n/a	324/328	n/a	n/a	xx	179/179*	n/a	n/a	n/a	n/a	225/276	178/180	368/390	n/a	n/a	n/a
Lemna minor	R.38	Urdorf, Switzerland	47.36699, 8.43995	178/178*	n/a	n/a	324/328	n/a	n/a	254/254*	179/179*	n/a	n/a	n/a	n/a	225/276	178/180	368/390	n/a	n/a	n/a
Lemna minor	R.39	Urdorf, Switzerland	47.36699, 8.43995	178/178*	n/a	n/a	324/328	n/a	n/a	xx	179/179*	n/a	n/a	n/a	n/a	225/276	178/180	368/390	n/a	n/a	n/a
Lemna minor	R.40	Urdorf, Switzerland	47.36699, 8.43995	178/178*	n/a	n/a	324/328	n/a	n/a	xx	179/179*	n/a	n/a	n/a	n/a	225/276	178/180	368/390	n/a	n/a	n/a
Lemna minor	R.41	Zurich, Switzerland	47.37058, 8.43472	178/178*	n/a	n/a	364/364	n/a	n/a	xx	179/179*	n/a	n/a	n/a	n/a	225/225	178/180	370/370	n/a	n/a	n/a
Lemna minor	R.42	Zurich, Switzerland	47.37058, 8.43472	178/178*	n/a	n/a	364/364	n/a	n/a	xx	179/179*	n/a	n/a	n/a	n/a	225/225	178/180	370/370	n/a	n/a	n/a
Lemna minor	R.45	Zurich, Switzerland	47.39852, 8.54474	185/185*	n/a	n/a	332/340/432	n/a	n/a	222/222*	xx	n/a	n/a	n/a	n/a	225/270	180/190	374/376	n/a	n/a	n/a
Lemna minor	R.46	Oberglatt, Switzerland	47.46861, 8.53206	178/178*	n/a	n/a	328/328	n/a	n/a	222/226*	179/179*	n/a	n/a	n/a	n/a	225/255	182/188	368/380	n/a	n/a	n/a
Lemna minor	R.47	Leuggern, Switzerland	47.59175, 8.22078	178/178*	n/a	n/a	324/328	n/a	n/a	xx	179/179*	n/a	n/a	n/a	n/a	225/225	xx	368/388	n/a	n/a	n/a
Lemna minor	R.49	Zofingen, Switzerland	47.29059, 7.95885	178/178*	n/a	n/a	344/392	n/a	n/a	xx	179/179*	n/a	n/a	n/a	n/a	225/225	180/180	368/386	n/a	n/a	n/a
Lemna minor	R.50	Zofingen, Switzerland	47.25799, 7.93713	178/178*	n/a	n/a	320/324/328	n/a	n/a	xx	179/179*	n/a	n/a	n/a	n/a	225/270	170/180	382/384	n/a	n/a	n/a
Lemna minor	R.51	Neerach, Switzerland	47.49865, 8.48952	xx	n/a	n/a	328/372/376	n/a	n/a	xx	179/179*	n/a	n/a	n/a	n/a	225/255	182/188	368/380	n/a	n/a	n/a
Lemna minor	R.52	Urdorf, Switzerland	47.36699, 8.43995	178/178*	n/a	n/a	324/328	n/a	n/a	xx	179/179*	n/a	n/a	n/a	n/a	225/276	178/180	368/390	n/a	n/a	n/a
Lemna minor	R.67	Pfäffikon, Switzerland	47.37072, 8.79213	185/185*	n/a	n/a	332/340/432	n/a	n/a	222/222*	179/250*	n/a	n/a	n/a	n/a	225/273	180/192	374/376	n/a	n/a	n/a
Lemna minor	R.80	Oberglatt, Switzerland	47.4630556, 8.535	178/178*	n/a	n/a	328/372/376	n/a	n/a	xx	179/179*	n/a	n/a	n/a	n/a	225/255	182/188	368/380	n/a	n/a	n/a
Lemna minor	R.81	Oberglatt, Switzerland	47.4694444, 8.530000	178/178*	n/a	n/a	328/376	n/a	n/a	222/222*	179/179*	n/a	n/a	n/a	n/a	225/255	182/188	368/380	n/a	n/a	n/a
Lemna minor	R.82	Rüschlikon, Switzerland	47.30032, 8.54410	185/185*	n/a	n/a	332/340/436	n/a	n/a	222/222*	179/250*	n/a	n/a	n/a	n/a	225/270	182/190	374/374	n/a	n/a	n/a
Lemna minor	R.83	Rüschlikon, Switzerland	47.30032, 8.54410	178/178*	n/a	n/a	340/344	n/a	n/a	xx	179/179*	n/a	n/a	n/a	n/a	252/258	180/190	376/382	n/a	n/a	n/a
Lemna minor	R.84	Rüschlikon, Switzerland	47.30032, 8.54410	178/178*	n/a	n/a	340/344	n/a	n/a	xx	179/179*	n/a	n/a	n/a	n/a	252/258	180/190	376/382	n/a	n/a	n/a
Lemna minor	R.85	Oberrieden, Switzerland	47.27871, 8.55885	178/178*	n/a	n/a	332/356	n/a	n/a	xx	179/179*	n/a	n/a	n/a	n/a	225/273	178/184	370/388	n/a	n/a	n/a
Lemna minor	R.86	Hettlingen, Switzerland	47.5508333, 8.70444444	178/178*	n/a	n/a	332/344/348	n/a	n/a	xx	179/179*	n/a	n/a	n/a	n/a	225/285	182/210	368/368	n/a	n/a	n/a
Lemna minor	R.87	Hettlingen, Switzerland	47.5513889, 8.70361111	178/178*	n/a	n/a	360/360	n/a	n/a	xx	179/179*	n/a	n/a	n/a	n/a	225/264	180/198	368/376	n/a	n/a	n/a
Note:
* = allele value includes M13 sequence
xx = unsuccessful amplification
n/a = primer not tested on sample
