## Supplemental Table S2 for "Characterization of microsatellite markers for the duckweed *Spirodela polyrhiza* and *Lemna minor* tested on samples from Europe or the United States of America"

### Sheet: SP
Table S2: Spirodela polyrhiza sample collection sites and allele lengths.
Species	Duckweed Sample	Location (Municipality, Country)	GPS coordinates (Decimal Degrees)	SP.1035	SP.1467	SP.2597	SP.5050	SP.5250	SP.7286	SP.7688	SP.7814	SP.7908	SP.8563	SP.8910	SP.9307	SP.9311	SP.Pso27	SP.Pso31	SP.Pso32
Spirodela polyrhiza	SP00001	Beaver County, USA	40.72981667, -80.36023333	365/365	n/a	n/a	n/a	n/a	386/390	n/a	222/222	n/a	n/a	n/a	n/a	n/a	n/a	240/240	n/a
Spirodela polyrhiza	SP00002	Washington County, USA	40.25856667, -80.40021667	365/365	n/a	n/a	n/a	n/a	390/394	n/a	222/222	n/a	n/a	n/a	n/a	n/a	n/a	240/240	n/a
Spirodela polyrhiza	SP00003	Washington County, USA	40.25856667, -80.40021667	365/365	n/a	n/a	n/a	n/a	390/394	n/a	222/222	n/a	n/a	n/a	n/a	n/a	n/a	240/240	n/a
Spirodela polyrhiza	SP00004	Washington County, USA	40.25986667, -80.41688333	365/365	n/a	n/a	n/a	n/a	388/392	n/a	222/222	n/a	n/a	n/a	n/a	n/a	n/a	240/240	n/a
Spirodela polyrhiza	SP00005	Allegheny County, USA	40.621, -79.82675	361/367	n/a	n/a	n/a	n/a	390/390	n/a	222/226	n/a	n/a	n/a	n/a	n/a	n/a	246/255	n/a
Spirodela polyrhiza	SP00007	Allegheny County, USA	40.62075, -79.82813333	369/369	n/a	n/a	n/a	n/a	390/390	n/a	220/220	n/a	n/a	n/a	n/a	n/a	n/a	246/255	n/a
Spirodela polyrhiza	SP00009	Allegheny County, USA	40.62104, -79.82673	369/369	n/a	n/a	n/a	n/a	390/390	n/a	220/220	n/a	n/a	n/a	n/a	n/a	n/a	246/255	n/a
Spirodela polyrhiza	SP00011	Allegheny County, USA	40.62063, -79.82718	369/369	n/a	n/a	n/a	n/a	390/390	n/a	224/224	n/a	n/a	n/a	n/a	n/a	n/a	246/255	n/a
Spirodela polyrhiza	SP00014	Allegheny County, USA	40.6199, -79.82828	369/369	n/a	n/a	n/a	n/a	390/390	n/a	220/220	n/a	n/a	n/a	n/a	n/a	n/a	246/255	n/a
Spirodela polyrhiza	SP00023	Allegheny County, USA	40.62126, -79.82701	369/369	n/a	n/a	n/a	n/a	390/390	n/a	220/220	n/a	n/a	n/a	n/a	n/a	n/a	246/255	n/a
Spirodela polyrhiza	SP00033	Allegheny County, USA	40.62213, -79.82296	369/369	n/a	n/a	n/a	n/a	390/390	n/a	224/224	n/a	n/a	n/a	n/a	n/a	n/a	246/255	n/a
Spirodela polyrhiza	SP00037	Washington County, USA	40.20375, -80.02585	365/365	n/a	n/a	n/a	n/a	390/390	n/a	222/222	n/a	n/a	n/a	n/a	n/a	n/a	240/240	n/a
Spirodela polyrhiza	SP00041	Butler County, USA	40.97156667, -80.0186	365/365	n/a	n/a	n/a	n/a	388/392	n/a	222/222	n/a	n/a	n/a	n/a	n/a	n/a	243/243	n/a
Spirodela polyrhiza	SP00052	Washington County, USA	40.25803333, -80.11098333	365/365	n/a	n/a	n/a	n/a	388/392	n/a	222/222	n/a	n/a	n/a	n/a	n/a	n/a	243/243	n/a
Spirodela polyrhiza	SP00054	Washington County, USA	40.25846667, -80.11083333	365/365	n/a	n/a	n/a	n/a	388/392	n/a	222/222	n/a	n/a	n/a	n/a	n/a	n/a	243/243	n/a
Spirodela polyrhiza	SP00057	Crawford County, USA	41.5319, -80.51721667	365/365	n/a	n/a	n/a	n/a	390/390	n/a	222/222	n/a	n/a	n/a	n/a	n/a	n/a	240/240	n/a
Spirodela polyrhiza	SP00059	Crawford County, USA	41.67618333, -80.48463333	365/365	n/a	n/a	n/a	n/a	386/388	n/a	222/222	n/a	n/a	n/a	n/a	n/a	n/a	240/240	n/a
Spirodela polyrhiza	SP00061	Crawford County, USA	41.63098333, -80.44098333	365/365	n/a	n/a	n/a	n/a	386/388	n/a	222/222	n/a	n/a	n/a	n/a	n/a	n/a	240/240	n/a
Spirodela polyrhiza	SP00063	Crawford County, USA	40.321216667, -79.475566677	365/365	n/a	n/a	n/a	n/a	390/390	n/a	222/222	n/a	n/a	n/a	n/a	n/a	n/a	240/246	n/a
Spirodela polyrhiza	SP00066	Westmoreland County, USA	40.32514, -79.47579	365/365	n/a	n/a	n/a	n/a	386/388	n/a	222/222	n/a	n/a	n/a	n/a	n/a	n/a	240/240	n/a
Spirodela polyrhiza	SP00070	Westmoreland County, USA	41.5319, -80.51721667	365/365	n/a	n/a	n/a	n/a	386/388	n/a	222/222	n/a	n/a	n/a	n/a	n/a	n/a	240/240	n/a
Spirodela polyrhiza	SP00078	Allegheny County, USA	40.62176, -79.82279	365/365	n/a	n/a	n/a	n/a	386/388	n/a	222/222	n/a	n/a	n/a	n/a	n/a	n/a	240/240	n/a
Spirodela polyrhiza	S.002	Zofingen, Switzerland	47.29222, 7.95523	367/369	386/386*	xx	xx	xx	392/392	xx	228/228	234/236	xx	358/358	450/450*	253/253*	xx	243/264	xx
Spirodela polyrhiza	S.020	Lenzburg, Switzerland	47.37691, 8.17366	367/367	386/386*	397/397*	xx	385/385*	388/388	199/199*	228/228	234/236	350/354*	358/358	450/452*	253/255*	133/133*	243/243	377/380*
Spirodela polyrhiza	S.021	Pijnacker-Nootdorp, Netherlands	51.978792, 4.403619	367/367	388/406*	397/397*	xx	385/385*	388/388	199/199*	224/224	234/236	350/352*	358/358	452/452*	255/255*	133/133*	243/243	377/380*
Spirodela polyrhiza	S.024	Zurich, Switzerland	47.39852, 8.54474	367/369	xx	xx	287/287*	385/385*	392/392	199/199*	228/228	234/236	350/354*	358/358	xx	xx	xx	xx	377/380*
Spirodela polyrhiza	S.025	Urdorf, Switzerland	47.36699, 8.43995	367/369	xx	xx	287/287*	385/385*	392/392	199/199*	228/228	234/236	350/354*	358/358	xx	xx	xx	xx	377/380*
Spirodela polyrhiza	S.026	Urdorf, Switzerland	47.36699, 8.43995	367/369	386/411*	397/397*	287/287*	385/385*	388/388	199/199*	224/228	234/236	354/354*	358/358	450/452*	253/255*	133/133*	243/243	377/380*
Spirodela polyrhiza	S.027	Brugg, Switzerland	47.49066, 8.23255	367/369	xx	xx	287/287*	385/385*	392/392	199/199*	228/228	234/236	350/354*	358/358	xx	xx	xx	xx	377/380*
Spirodela polyrhiza	S.028	Zug, Switzerland	47.17732, 8.49298	367/369	xx	xx	287/287*	385/385*	392/392	199/199*	228/228	234/236	350/354*	358/358	xx	xx	xx	xx	377/380*
Spirodela polyrhiza	S.029	Lenzburg, Switzerland	47.37691, 8.17366	367/367	386/386*	397/397*	287/287*	385/385*	388/388	199/199*	228/228	236/236	350/354*	358/358	450/452*	253/255*	133/133*	243/243	377/380*
Spirodela polyrhiza	S.030	Rüschlikon, Switzerland	47.30011, 8.54448	367/369	xx	xx	287/287*	385/385*	392/392	199/199*	228/228	234/236	350/354*	358/358	xx	xx	xx	xx	377/380*
Spirodela polyrhiza	S.9505	Lotschen, Germany	unknown	367/369	xx	397/397*	287/287*	385/385*	392/392	199/199*	228/228	234/236	xx	358/358	xx	xx	xx	xx	377/380*
Spirodela polyrhiza	S.9413	Veneto, Italy	unknown	367/369	xx	397/397*	287/287*	385/385*	388/388	199/211*	224/224	234/236	xx	358/358	xx	xx	xx	xx	377/380*
Spirodela polyrhiza	S.9500	Jena, Germany	unknown	367/369	xx	397/397*	287/287*	385/385*	392/392	199/199*	228/228	234/236	xx	358/358	xx	xx	xx	xx	377/380*
Spirodela polyrhiza	S.9514	Wien, Austria	unknown	367/367	xx	397/397*	287/287*	385/385*	392/392	199/199*	224/228	234/236	xx	358/358	xx	xx	xx	xx	377/380*
Spirodela polyrhiza	S.9607	Zurich, Switzerland	unknown	367/369	386/400*	397/397*	287/287*	385/385*	392/392	199/199*	228/228	234/236	350/354*	358/358	450/450*	253/253*	133/133*	243/267	377/380*
Spirodela polyrhiza	S.9618	Jena, Germany	unknown	367/367	xx	397/397*	287/287*	385/385*	388/392	199/211*	224/224	234/236	xx	358/358	xx	xx	xx	xx	377/377*
Spirodela polyrhiza	S.9622	Baden-Würtemberg, Germany	unknown	367/369	xx	397/399*	287/287*	385/385*	388/388	199/211*	224/224	234/236	350/350*	358/358	xx	255/255*	133/133*	243/270	380/380*
Spirodela polyrhiza	S.018	Zug, Switzerland	unknown	367/369	386/386*	397/397*	xx	385/385*	392/392	199/199*	228/228	234/236	350/354*	358/358	450/450*	253/253*	133/133*	243/264	377/380*
Spirodela polyrhiza	S.005	Zurich, Switzerland	47.39852, 8.54474	367/369	386/386*	397/397*	xx	385/385*	392/392	199/199*	228/228	236/236	350/354*	358/358	450/450*	253/253*	133/133*	243/264	377/380*
Spirodela polyrhiza	S.008	Urdorf, Switzerland	47.36699, 8.43995	367/369	386/411*	397/397*	xx	385/385*	388/388	199/199*	224/228	236/236	354/354*	358/358	450/452*	253/255*	133/133*	243/243	377/380*
Note:
* = allele value includes M13 sequence
xx = unsuccessful amplification
n/a = primer not tested on sample
unknown = GPS coordinates unknown
